# Large-scale identification of phospho-modulated motif-based protein-protein interactions

**DOI:** 10.1101/2022.06.08.495335

**Authors:** Johanna Kliche, Dimitriya Hristoforova Garvanska, Leandro Simonetti, Dilip Badgujar, Doreen Dobritzsch, Jakob Nilsson, Norman Davey, Ylva Ivarsson

## Abstract

Phosphorylation is an extensively studied post-translation modification that regulates protein function by promoting, inhibiting or modulating protein-protein interactions. Deciphering which of the hundreds of thousands of phosphosites in the proteome that regulate interactions remains challenging. We generated a proteomic peptide-phage display (ProP-PD) library to screen for phosphosites that regulate short linear motif-based interactions. The phage peptidome covers 13,500 phospho-serine/threonine sites found in the intrinsically disordered regions of the human proteome, each phosphosite being represented as a wildtype and a phosphomimetic variant. We screened 73 modular domains and identified 252 putative phospho-modulated interactions. Affinity measurements confirmed the phosphomodulation of 16 out of 21 tested interactions. We discovered a novel phospho-dependent interaction between clathrin and the mitotic spindle protein hepatoma-upregulated protein (HURP). We validated the phospho-dependent clathrin interaction in a cellular context and found it to be essential for the mitotic function of HURP. Structural characterisation elucidated the molecular basis for the phospho-dependency of the clathrin-HURP interaction. Collectively, our work showcases the power of phosphomimetic ProP-PD to discover novel phospho-modulated SLiM-based interactions required for cellular function.
