## Supplemental Table 3 for "Large-scale identification of phospho-modulated motif-based protein-protein interactions"

### Sheet: Sheet1
Table S3. Bait protein domain collection categorising the domains in obligate phospho-binders, control domains and other domains, as well as construct information of the different domains.
Our_name_in_P&D	Uniprot	gene_name	domain_name	group	Amino acid	Plasmid	Where from
GST	P08515	GST	FL	control	1-218	pGex
MBP	P02686	MBP	FL	control	1-304	petM41	Vincentelli Lab (PMID: 31267466)
ABL1_SH3	P00519	ABL1	SH3	other	60-121	petM33	Genescript
ALYREF_RRM	Q86V81	ALYREF	RRM	other	78-183	petM33	Genescript
AP1G2_GAE	O75843	AP1G2	GAE	other	665-785	petM33	Genescript
AP2_Mu	Q96CW1	AP2	Mu	other	160-435	pH1003	Sidhu Lab
AP2B1_adaptin	P63010	AP2B1	adaptin	other	700-937	petM33	Genescript (PMID: 35044719)
2A5A-h024	Q15172	PPP2R5A	B56	other	1-486		Jakob Nilsson
CBX1_CHROMO_Shadow	P83916	CBX1	CHROMO_Shadow	other	105-169	pH1003	Sidhu Lab
CBX3_CHROMO_Shadow	Q13185	CBX3	CHROMO_Shadow	other	109-173	pH1003	Sidhu Lab
CBX5_CHROMO_Shadow	P45973	CBX5	CHROMO_Shadow	other	109-173	pH1003	Sidhu Lab
CLTC_Clathrin-propeller	Q00610	CLTC	Clathrin, propeller	other	1-364	petM33	Genescript (PMID: 35044719)
CREBBP_NCBD	Q92793	CREBBP	NCBD	other	2062-2109	petM33	Genescript
CTBP1_CtBP	Q13363	CTBP1	CtBP	other	28-353	petM33	Genescript
DLG3_2	Q92796	DLG3	PDZ	other	222-314	petM41	Vincentelli Lab (PMID: 31267466)
DOK1_PTB	Q99704	DOK1	PTB	other	151-256	pH1003	Sidhu Lab
EPS15_EH	P42566	EPS15	EH	other	121-215	petM33	Genescript (PMID: 35044719)
G3BP1_NTF2_1	Q13283	G3BP1	NTF2	other	1-139	petM33	Genescript
G3BP2_NTF2_2	Q9UN86	G3BP2	NTF2	other	1-139	petM33	Genescript
GABARAP	O95166	GABARAP	ATG8	other	2-115	pGex-4T1	Ernst Lab
GABARAPL1	Q9H0R8	GABARAPL1	ATG8	other	2-115	pGex-4T1	Ernst Lab
GABARAPL2	P60520	GABARAPL2	ATG8	other	2-115	pGex-4T1	Ernst Lab
GEF_Sec7	Q9Y6D5	GEF	Sec7	other	639-829	pH1003	Sidhu Lab
GGA-B_Alpha_adaptinC2	Q9NZ52	GGA3	Alpha_adaptinC2	other	579-723	pH1003	Sidhu Lab
GGA1_VHS	Q9UJY5	GGA1	VHS	other	1-157	pH1003	Sidhu Lab
GGA2_VHS	Q9UJY4	GGA2	VHS	other	24-172	pH1003	Sidhu Lab
GGA3_VHS	Q9NZ52	GGA3	VHS	other	1-166	pH1003	Sidhu Lab
HSPM_Heat shock protein 70kD, peptide-binding domain superfamily	P38646	HSPM	Heat shock protein 70kD	other	438-651	pH1003	Sidhu Lab
Intersectin_I_SH3A	Q15811	ITSN1	SH3	other	740-806	pGex-4T1	addgene #47413
Intersectin_I_SH3B	Q15811	ITSN1	SH3	other	913-971	pGex-4T1	addgene #47414
Intersectin_I_SH3D	Q15811	ITSN1	SH3	other	1074-1138	pGex-4T1	addgene #47416
ISG15	P05161	ISG15	FL	other	2-155	pGex-4T1	Ernst Lab
ITCH_WW1	Q96J02	ITCH	WW	other	324-362	pH1003	Sidhu Lab
ITCH_WW2	Q96J02	ITCH	WW	other	356-394	pH1003	Sidhu Lab
Keap1_KE	Q14145	Keap1	KELCH	other	321-609	petM33	Genescript (PMID: 35044719)
KPNA2_ARM	P52292	KPNA2	ARM	other	70-497	petM41	Genescript
KPNA4 _Arm	O00629	KPNA4	Arm	other	60-487	petM33	Genescript (PMID: 35044719)
KPNA5_Arm	O15131	KPNA5	Arm	other	70-476	petM41	Genescript
KPNB1_Heat	Q14974	KPNB1	Heat	other	1-485	petM41	Genescript (PMID: 35044719)
MAP1LC3A	Q9H492	MAP1LC3A	ATG8	other	2-121	pGex-4T1	Ernst Lab
MAP1LC3B	Q9GZQ8	MAP1LC3B	ATG8	other	2-119	pGex-4T1	Ernst Lab
MAP1LC3C	Q9BXW4	MAP1LC3C	ATG8	other	2-125	pGex-4T1	Ernst Lab
MDM2_Acidic Arf binding domain	Q00987	MDM2	Acidic Arf binding domain	other	210-304	petM33	Genescript
MDM2_p53 binding domain	Q00987	MDM2	SWIB	other	17-125	petM33	Genescript (PMID: 35044719)
NEDD4_WW2	P46934	NEDD4	WW	other	765-803	pH1003	Sidhu Lab
PDCD6IP_Alix V domain	Q8WUM4	PDCD6IP	Alix V domain	other	360-702	petM33	Genescript (PMID: 35044719)
PEX14_Pex14	O75381	PEX14	Pex14	other	16-84	petM33	Genescript (PMID: 35044719)
PTK2_Focal_AT	Q05397	PTK2	Focal_AT	other	891-1050	petM33	Genescript (PMID: 35044719)
RAN2-A_Ran BP1: PH domain	P49792	RANBP2	PH:Ran_BD1	other	1184-1310	pH1003	Sidhu Lab
RAN2-B_Ran BP1: PH domain	P49792	RANBP2	PH:Ran_BD1	other	2924-3050	pH1003	Sidhu Lab
RBM_RRM_1	Q96I25	RBM	RRM_1	other	298-401	pH1003	Sidhu Lab
SNX27	Q96L92	SNX27	PDZ	other	40-141	petM41	Vincentelli Lab (PMID: 31267466)
SPOP	O43791	SPOP	MATH	other	28-131	petM33	Genescript
SPSB1_SPRY	Q96BD6	SPSB1	SPRY	other	30-231	petM33	Genescript (PMID: 35044719)
SUMO1	P63165	SUMO1	SUMO	other	1-101	pGex-4T1	Ernst Lab
TJP1_1	Q07157	TJP1	PDZ	other	14-113	petM41	Vincentelli Lab (PMID: 31267466)
TJP3_3	O95049	TJP3	PDZ	other	415-516	petM41	Vincentelli Lab (PMID: 31267466)
TSG101_UEV	Q99816	TSG101	UEV	other	1-145	petM11	Sidhu Lab
Ub	P0CG48	UBC	ATG8	other	1-76	pDest15	Ernst Lab
USP7_MATH/TRAF	Q93009	USP7	MATH/TRAF	other	53-206	petM33	Genescript (PMID: 35044719)
WDR5_WDR5	P61964	WDR5	WD	other	21-334	petM33	Genescript (PMID: 35044719)
YAP1_WW1,2	P46937	YAP1	WW	other	169-266	petM30	Construct from Irene Luque
ZMYND11_coiled coil MYND	Q15326	ZMYND11	MYND	other	480-602	petM33	Genescript (PMID: 35044719)
14-3-3_beta/alpha	P31946	YWHAB	14-3-3	phospho-binder	1-246	pH1003	Sidhu Lab
14-3-3_epsilon	P62258	YWHAE	14-3-3	phospho-binder	1-255	pH1003	Sidhu Lab
14-3-3_eta	Q04917	YWHAH	14-3-3	phospho-binder	6-220	pGex-2TK	addgene #13277
14-3-3_gamma	P61981	YWHAG	14-3-3	phospho-binder	1-247	pH1003	Sidhu Lab
14-3-3_sigma	P31947	SFN	14-3-3	phospho-binder	1-236	pH1003	Sidhu Lab
14-3-3_theta	P27348	YWHAQ	14-3-3	phospho-binder	1-245	pH1003	Sidhu Lab
1433Z_14-3-3	P63104	YWHAZ	14-3-3	phospho-binder	1-245	pH1003	Genescript (PMID: 35044719)
IRF3_SMAD/FHA	Q14653	IRF3	SMAD/FHA	phospho-binder	175-427	petM33	Genescript (PMID: 35044719)
Pin1_WW	Q13526	Pin1	WW	phospho-binder	3-41	pH1003	Sidhu Lab
PLK1-B_Polo_box	P53350	PLK1-B	Polo_box	phospho-binder	366-603	pH1003	Sidhu Lab
