## Supplemental Table 4 for "Large-scale identification of phospho-modulated motif-based protein-protein interactions"

### Sheet: Sheet1
Table S4: Categorisation of bait protein domains (“other”) in reported in phospho-binders and reported binders of the HD2 library, as well as the known motifs they bind to. Reported binding motifs are based on previous ProP-PD screens or the ELM database (if: *= ELM motif).
Bait domain	Domain family	Binders in the HD2 library (Benz et al, 2022)	Reported motifs	Phospho- modulated binding
ABL1 SH3	SH3		*Class I: [RKY]xxPxxP; Class II: PxxPx[KR]; Class III: [PV]xxP
ALYREF RRM	RRM
AP1G2 GAE	GAE	x	[DE][DES][DEGAS]F[SGAD][DEAP][LVIMFD] *
AP2 µ2	-		Yxx[LMVIF] *
AP2B1 adaptin	Alpha adaptinC2	x	[FW]xx[AFLP]
PP2A-B56 regulatory			[LMFYWIC]xxIxE *	PMID: 27453045
CBX1 CHROMO Shadow	CHROMO Shadow
CBX3 CHROMO Shadow	CHROMO Shadow
CBX5 CHROMO Shadow	CHROMO Shadow
Clathrin NTD	Clathrin, propeller	x	LIx[FW]	PMID: 29510984
CREBBP NCBD	NCBD			PMID: 20962272
CTBP1 CtBP	CtBP		PxDLS *
DLG3 PDZ2	PDZ
DOK1 PTB	PTB
EPS15 EH	EH	x	NPF
G3BP1 NTF2	NTF2		FYLIMV].FG[DES]F *
G3BP2 NTF2	NTF2		FYLIMV].FG[DES]F *
GABARAP	ATG8		[EDST]x{0,2}[WFY]xx[ILV] *	PMID: 34989786: PMID: 31310766
GABARAPL1	ATG8		[EDST]x{0,2}[WFY]xx[ILV] *	PMID: 34989786: PMID: 31310766
GABARAPL2	ATG8		[EDST]x{0,2}[WFY]xx[ILV] *	PMID: 34989786: PMID: 31310766
GEF Sec7	Sec7
GGA3 adaptin	Alpha_adaptinC2		[DE][DES][DEGAS]F[SGAD][DEAP][LVIMFD] *
GGA1 VHS	VHS		S[LW]LD[DE]EL[LM] *	PMID: 14567678
GGA2 VHS	VHS		DxxLLx(1,2)Ṩ *	PMID: 14567678
GGA3 VHS	VHS		S[LW]LD[DE]EL[LM] *	PMID: 14567678; PMID: 12032548
HSPM Heat shock protein 70kD	-
ITSN1 SH3 1 (A)	SH3		*Class I: [RKY]xxPxxP; Class II: PxxPx[KR]; Class III: [PV]xxP
ITSN1 SH3 2 (B)	SH3		*Class I: [RKY]xxPxxP; Class II: PxxPx[KR]; Class III: [PV]xxP
ITSN1 SH3 4 (D)	SH3		*Class I: [RKY]xxPxxP; Class II: PxxPx[KR]; Class III: [PV]xxP
ISG15	-
ITCH WW1	WW		Class I: PPxY *	ELM switch: SWTI000290
ITCH WW2	WW		Class I: PPxY *	ELM switch: SWTI000290
Keap1 KELCH	KELCH	x	TGE	PMID: 16888629
KPNA2 ARM	ARM		Class I: KR[KR]R Class II: [PR]xx[KR]x[KR] Class III: KRx[WFY]xxAF Class IV: [RP]xxKR[KR] Class V: LGKR[KR][WFY]	PMID: 34989786:PMID: 21182795
KPNA4 ARM	ARM	x	Class I: KR[KR]R Class II: [PR]xx[KR]x[KR] Class III: KRx[WFY]xxAF Class IV: [RP]xxKR[KR] Class V: LGKR[KR][WFY]	PMID: 34989786:PMID: 21182795
KPNA5 ARM	ARM		Class I: KR[KR]R Class II: [PR]xx[KR]x[KR] Class III: KRx[WFY]xxAF Class IV: [RP]xxKR[KR] Class V: LGKR[KR][WFY]	PMID: 34989786:PMID: 21182795
KPNB1 HEAT	HEAT	x	[AILPV][FY]xF	ELM switch: SWTI000188
MAP1LC3A	ATG8	x	[FWY]xx[ILV]	PMID: 34989786: PMID: 31310766
MAP1LC3B	ATG8	x	[FHWY]xx[ILV]	PMID: 34989786: PMID: 31310766
MAP1LC3C	ATG8		[EDST]x{0,2}[WFY]xx[ILV] *	PMID: 34989786: PMID: 31310766
MDM2 Acidic Arf binding domain	Acidic Arf binding domain
MDM2 SWIB	SWIB	x	FxxxWxxL	ELM switch: SWTI000456
NEDD4 WW2	WW		Class I: PPxY *	PMID: 26841867
PDCD6IP Alix V domain	-	x	YPxL
PEX14	-	x	[FLM]xxxW
PTK2 Focal AT	Focal AT	x	[LV] [DE] x [LM] [LM]xxL *
RANBP2 RanBD1 1	PH:Ran_BP1
RANBP2 RanBD1 4	PH:Ran_BP1
RBM RRM1	RRM			PMID: 24858692
SNX27 PDZ	PDZ		Class I: [ST]x[ACVILF]Ṩ *	PMID: 27595347
SPOP MATH	MATH		[AVP].[ST][ST][ST] *	PMID: 30449689
SPSB1 SPRY	SPRY	x	[ED][LIV]NNN *
SUMO1 Rad60-SLD	Rad60-SLD	x	[IV]DLxxD	ELM switch: SWTI000613
TJP1 PDZ1	PDZ		Class I: [ST]x[ACVILF]Ṩ *
TJP3 PDZ3	PDZ		Class I: [ST]x[ACVILF]Ṩ *
TSG101 UEV	UEV	x	[AP][ST]AP
Ub	ATG8
USP7 MATH/TRAF	MATH/TRAF	x	[AP][GS]xS	ELM switch: SWTI000681+E13:E61
WDR5 WDR5	WD40	x	[SCA]AR[STCA] *
YAP1 WW1,2	WW		Class I: PPxY *
ZMYND11 MYND	MYND	x	[MP]Px[LY]
