## Supplemental Table 7 for "Large-scale identification of phospho-modulated motif-based protein-protein interactions"

### Sheet: legend
Table S7: Comparison with Switches.ELM
List of all phosphoswitches found in Switches.ELM (http://switches.elm.eu.org/, pmid:23550212) reported for the baits used in the current work, showing those switches found in the PM_HD2 library design and those switches found in the selection enriched phosphosites.

### Sheet: comparison_switches_ELM
bait	group	in_Benz_et_al_2022	phosphomodulated	switches.ELM_ID	switches.ELM_phosphosite	phosphosite_in_MP_HD2	phosphosite_in_selections	psite_phosphomodulated?	psite_pmod_direction	switches.ELM_direction
MDM2_p53-binding-domain__Q00987_17_125	other	TRUE	TRUE	SWTI000456	P04637.T18	TRUE	TRUE	TRUE	-8.3	Negative
SUMO1_SUMO__P63165_1_101	other	TRUE	TRUE	SWTI000613	O75925.S466	TRUE	TRUE	FALSE	-1.5	Positive
SUMO1_SUMO__P63165_1_101	other	TRUE	TRUE	SWTI000613	O75925.S467	TRUE	TRUE	FALSE	0.86	Positive
SUMO1_SUMO__P63165_1_101	other	TRUE	TRUE	SWTI000613	O75925.S468	TRUE	TRUE	FALSE	-0.93	Positive
CLTC_Clathrin-propeller__Q00610_1_364	other	TRUE	TRUE	SWTI000675	P49418.T350	TRUE	FALSE	NA	NA	Negative
CLTC_Clathrin-propeller__Q00610_1_364	other	TRUE	TRUE	SWTI000676	P49418.T387	TRUE	FALSE	NA	NA	Negative
KPNA2_ARM__P52292_70_497	other	FALSE	TRUE	SWTI000196	O95644.S241	TRUE	FALSE	NA	NA	Negative
KPNA2_ARM__P52292_70_497	other	FALSE	TRUE	SWTI000196	O95644.S290	TRUE	FALSE	NA	NA	Negative
KPNB1_Heat_1_Q14974_1_485	other	TRUE	TRUE	SWTI000188	P12272.T121	TRUE	FALSE	NA	NA	Negative
Pin1_WW__Q13526_3_41	phospho-binder	FALSE	FALSE	SWTI000053	P31749.T450	TRUE	FALSE	NA	NA	Positive
Pin1_WW__Q13526_3_41	phospho-binder	FALSE	FALSE	SWTI000004	Q12800.T329	TRUE	FALSE	NA	NA	Positive
Pin1_WW__Q13526_3_41	phospho-binder	FALSE	FALSE	SWTI000035	P01106.T58	TRUE	FALSE	NA	NA	Positive
Pin1_WW__Q13526_3_41	phospho-binder	FALSE	FALSE	SWTI000037	P04637.S33	TRUE	FALSE	NA	NA	Positive
Pin1_WW__Q13526_3_41	phospho-binder	FALSE	FALSE	SWTI000038	P04637.S315	TRUE	FALSE	NA	NA	Positive
Pin1_WW__Q13526_3_41	phospho-binder	FALSE	FALSE	SWTI000039	P04637.T81	TRUE	FALSE	NA	NA	Positive
Pin1_WW__Q13526_3_41	phospho-binder	FALSE	FALSE	SWTI000040	P05412.S63	TRUE	FALSE	NA	NA	Positive
Pin1_WW__Q13526_3_41	phospho-binder	FALSE	FALSE	SWTI000041	P05412.S73	TRUE	FALSE	NA	NA	Positive
Pin1_WW__Q13526_3_41	phospho-binder	FALSE	FALSE	SWTI000062	P46531.S2121	TRUE	FALSE	NA	NA	Positive
Pin1_WW__Q13526_3_41	phospho-binder	FALSE	FALSE	SWTI000063	P46531.T2132	TRUE	FALSE	NA	NA	Positive
Pin1_WW__Q13526_3_41	phospho-binder	FALSE	FALSE	SWTI000064	P46531.S2136	TRUE	FALSE	NA	NA	Positive
Pin1_WW__Q13526_3_41	phospho-binder	FALSE	FALSE	SWTI000027	O15350.S412	TRUE	FALSE	NA	NA	Positive
Pin1_WW__Q13526_3_41	phospho-binder	FALSE	FALSE	SWTI000028	O15350.T442	TRUE	FALSE	NA	NA	Positive
Pin1_WW__Q13526_3_41	phospho-binder	FALSE	FALSE	SWTI000029	O15350.T482	TRUE	FALSE	NA	NA	Positive
Pin1_WW__Q13526_3_41	phospho-binder	FALSE	FALSE	SWTI000043	P10276.S77	TRUE	FALSE	NA	NA	Positive
Pin1_WW__Q13526_3_41	phospho-binder	FALSE	FALSE	SWTI000044	P14598.S345	TRUE	FALSE	NA	NA	Positive
Pin1_WW__Q13526_3_41	phospho-binder	FALSE	FALSE	SWTI000045	P22736.S140	TRUE	FALSE	NA	NA	Positive
Pin1_WW__Q13526_3_41	phospho-binder	FALSE	FALSE	SWTI000047	P22736.S95	TRUE	FALSE	NA	NA	Positive
Pin1_WW__Q13526_3_41	phospho-binder	FALSE	FALSE	SWTI000049	P29590.S403	TRUE	FALSE	NA	NA	Positive
Pin1_WW__Q13526_3_41	phospho-binder	FALSE	FALSE	SWTI000050	P29590.S505	TRUE	FALSE	NA	NA	Positive
Pin1_WW__Q13526_3_41	phospho-binder	FALSE	FALSE	SWTI000051	P29590.S518	TRUE	FALSE	NA	NA	Positive
Pin1_WW__Q13526_3_41	phospho-binder	FALSE	FALSE	SWTI000052	P29590.S527	TRUE	FALSE	NA	NA	Positive
Pin1_WW__Q13526_3_41	phospho-binder	FALSE	FALSE	SWTI000057	P35568.S434	TRUE	FALSE	NA	NA	Positive
Pin1_WW__Q13526_3_41	phospho-binder	FALSE	FALSE	SWTI000060	P40763.S727	TRUE	FALSE	NA	NA	Positive
Pin1_WW__Q13526_3_41	phospho-binder	FALSE	FALSE	SWTI000061	P46527.T187	TRUE	FALSE	NA	NA	Positive
Pin1_WW__Q13526_3_41	phospho-binder	FALSE	FALSE	SWTI000068;SWTI000279	P84022.T179	TRUE	FALSE	NA	NA	Positive
Pin1_WW__Q13526_3_41	phospho-binder	FALSE	FALSE	SWTI000069	P84022.S204	TRUE	FALSE	NA	NA	Positive
Pin1_WW__Q13526_3_41	phospho-binder	FALSE	FALSE	SWTI000070	P84022.S208	TRUE	FALSE	NA	NA	Positive
Pin1_WW__Q13526_3_41	phospho-binder	FALSE	FALSE	SWTI000071	P84022.S213	TRUE	FALSE	NA	NA	Positive
Pin1_WW__Q13526_3_41	phospho-binder	FALSE	FALSE	SWTI000072	Q01860.S12	TRUE	FALSE	NA	NA	Positive
Pin1_WW__Q13526_3_41	phospho-binder	FALSE	FALSE	SWTI000074	Q05397.S910	TRUE	FALSE	NA	NA	Positive
Pin1_WW__Q13526_3_41	phospho-binder	FALSE	FALSE	SWTI000092	Q9BR01.T8	TRUE	FALSE	NA	NA	Positive
Pin1_WW__Q13526_3_41	phospho-binder	FALSE	FALSE	SWTI000093	Q9BR01.T11	TRUE	FALSE	NA	NA	Positive
Pin1_WW__Q13526_3_41	phospho-binder	FALSE	FALSE	SWTI000099	Q9NY61.T146	TRUE	FALSE	NA	NA	Positive
Pin1_WW__Q13526_3_41	phospho-binder	FALSE	FALSE	SWTI000100	Q9UER7.S178	TRUE	FALSE	NA	NA	Positive
Pin1_WW__Q13526_3_41	phospho-binder	FALSE	FALSE	SWTI000101	Q9Y618.T1241	TRUE	FALSE	NA	NA	Positive
Pin1_WW__Q13526_3_41	phospho-binder	FALSE	FALSE	SWTI000102	Q9Y618.T1444	TRUE	FALSE	NA	NA	Positive
Pin1_WW__Q13526_3_41	phospho-binder	FALSE	FALSE	SWTI000103	Q9Y6H5.S211	TRUE	FALSE	NA	NA	Positive
Pin1_WW__Q13526_3_41	phospho-binder	FALSE	FALSE	SWTI000104	Q9Y6H5.S215	TRUE	FALSE	NA	NA	Positive
Pin1_WW__Q13526_3_41	phospho-binder	FALSE	FALSE	SWTI000661	Q969H0.T205	TRUE	FALSE	NA	NA	Positive
PLK1-B_Polo-box__P53350_366_603	phospho-binder	FALSE	FALSE	SWTI000005	P30307.T130	TRUE	FALSE	NA	NA	Positive
PLK1-B_Polo-box__P53350_366_603	phospho-binder	FALSE	FALSE	SWTI000006	P30305.S50	TRUE	FALSE	NA	NA	Positive
SUMO1_SUMO__P63165_1_101	other	TRUE	TRUE	SWTI000458	Q9UER7.S737	TRUE	FALSE	NA	NA	Positive
SUMO1_SUMO__P63165_1_101	other	TRUE	TRUE	SWTI000458	Q9UER7.S739	TRUE	FALSE	NA	NA	Positive
USP7_MATH-TRAF__Q93009_53_206	other	TRUE	TRUE	SWTI000681	O15151.S403	TRUE	FALSE	NA	NA	Negative
YWHAB_14-3-3_beta-alpha_P31946_1_246	phospho-binder	FALSE	FALSE	SWTI000008	P30307.S216	TRUE	FALSE	NA	NA	Positive
YWHAB_14-3-3_beta-alpha_P31946_1_246	phospho-binder	FALSE	FALSE	SWTI000190	P30305.S321	TRUE	FALSE	NA	NA	Negative
YWHAB_14-3-3_beta-alpha_P31946_1_246	phospho-binder	FALSE	FALSE	SWTI000116	P56524.S632	TRUE	FALSE	NA	NA	Positive
YWHAB_14-3-3_beta-alpha_P31946_1_246	phospho-binder	FALSE	FALSE	SWTI000317	Q9P0K1.S834	TRUE	FALSE	NA	NA	Positive
YWHAB_14-3-3_beta-alpha_P31946_1_246	phospho-binder	FALSE	FALSE	SWTI000317	Q9P0K1.S857	TRUE	FALSE	NA	NA	Positive
YWHAB_14-3-3_beta-alpha_P31946_1_246	phospho-binder	FALSE	FALSE	SWTI000320	P04233.S8	TRUE	FALSE	NA	NA	Positive
YWHAE_14-3-3_epsilon_P62258_1_255	phospho-binder	FALSE	FALSE	SWTI000110	P32418.S392	TRUE	FALSE	NA	NA	Positive
YWHAE_14-3-3_epsilon_P62258_1_255	phospho-binder	FALSE	FALSE	SWTI000587	Q9GZV5.S89	TRUE	FALSE	NA	NA	Positive
YWHAH_14-3-3_eta_Q04917__	phospho-binder	FALSE	FALSE	SWTI000112	Q04206.S45	TRUE	FALSE	NA	NA	Positive
YWHAG_14-3-3__P61981_1_247	phospho-binder	FALSE	FALSE	SWTI000692	P46527.T157	TRUE	FALSE	NA	NA	Positive
YWHAZ_14-3-3__P63104_1_245	phospho-binder	FALSE	FALSE	SWTI000291	P54253.S775	TRUE	FALSE	NA	NA	Positive
YWHAZ_14-3-3__P63104_1_245	phospho-binder	FALSE	FALSE	SWTI000108	Q99683.S966	TRUE	FALSE	NA	NA	Positive
YWHAZ_14-3-3__P63104_1_245	phospho-binder	FALSE	FALSE	SWTI000111	P98177.S197	TRUE	FALSE	NA	NA	Positive
YWHAZ_14-3-3__P63104_1_245	phospho-binder	FALSE	FALSE	SWTI000113	Q14432.S428	TRUE	FALSE	NA	NA	Positive
YWHAZ_14-3-3__P63104_1_245	phospho-binder	FALSE	FALSE	SWTI000189	P04049.S257	TRUE	FALSE	NA	NA	Negative
YWHAZ_14-3-3__P63104_1_245	phospho-binder	FALSE	FALSE	SWTI000288	P05107.T758	TRUE	FALSE	NA	NA	Positive
AP2_Mu__Q96CW1_160_435	other	FALSE	FALSE	SWTI000614	O60331.S645	FALSE	FALSE	NA	NA	Negative
AP2_Mu__Q96CW1_160_435	other	FALSE	FALSE	SWTI000461;SWTI000680	P32004.Y1176	FALSE	FALSE	NA	NA	Negative
DOK1_PTB__Q99704_151_256	other	FALSE	FALSE	SWTI000134	P00533.Y1110	FALSE	FALSE	NA	NA	Positive
DOK1_PTB__Q99704_151_256	other	FALSE	FALSE	SWTI000139;SWTI000277	P05106.Y773	FALSE	FALSE	NA	NA	Positive
ITCH_WW_1_Q96J02_324_362	other	FALSE	TRUE	SWTI000290	Q15303.Y1056	FALSE	FALSE	NA	NA	Negative
ITCH_WW_2_Q96J02_356_394	other	FALSE	TRUE	SWTI000290	Q15303.Y1056	FALSE	FALSE	NA	NA	Negative
Pin1_WW__Q13526_3_41	phospho-binder	FALSE	FALSE	SWTI000054	P31749.T92	FALSE	FALSE	NA	NA	Positive
Pin1_WW__Q13526_3_41	phospho-binder	FALSE	FALSE	SWTI000036	P03409.S160	FALSE	FALSE	NA	NA	Positive
Pin1_WW__Q13526_3_41	phospho-binder	FALSE	FALSE	SWTI000046	P22736.S431	FALSE	FALSE	NA	NA	Positive
Pin1_WW__Q13526_3_41	phospho-binder	FALSE	FALSE	SWTI000056	P35222.S246	FALSE	FALSE	NA	NA	Positive
Pin1_WW__Q13526_3_41	phospho-binder	FALSE	FALSE	SWTI000065	P54274.T149	FALSE	FALSE	NA	NA	Positive
Pin1_WW__Q13526_3_41	phospho-binder	FALSE	FALSE	SWTI000066	P69713.S41	FALSE	FALSE	NA	NA	Positive
Pin1_WW__Q13526_3_41	phospho-binder	FALSE	FALSE	SWTI000067	P78543.S147	FALSE	FALSE	NA	NA	Positive
Pin1_WW__Q13526_3_41	phospho-binder	FALSE	FALSE	SWTI000073	Q04206.T254	FALSE	FALSE	NA	NA	Positive
Pin1_WW__Q13526_3_41	phospho-binder	FALSE	FALSE	SWTI000075	Q14653.S339	FALSE	FALSE	NA	NA	Positive
Pin1_WW__Q13526_3_41	phospho-binder	FALSE	FALSE	SWTI000087	Q92945.S181	FALSE	FALSE	NA	NA	Positive
Pin1_WW__Q13526_3_41	phospho-binder	FALSE	FALSE	SWTI000097	Q9HC98.S215	FALSE	FALSE	NA	NA	Positive
Pin1_WW__Q13526_3_41	phospho-binder	FALSE	FALSE	SWTI000098	Q9HC98.S245	FALSE	FALSE	NA	NA	Positive
YWHAB_14-3-3_beta-alpha_P31946_1_246	phospho-binder	FALSE	FALSE	SWTI000105	O35147.S137	FALSE	FALSE	NA	NA	Positive
YWHAB_14-3-3_beta-alpha_P31946_1_246	phospho-binder	FALSE	FALSE	SWTI000319	P49685.S359	FALSE	FALSE	NA	NA	Positive
YWHAH_14-3-3_eta_Q04917__	phospho-binder	FALSE	FALSE	SWTI000323	Q96PU5.S468	FALSE	FALSE	NA	NA	Positive
YWHAZ_14-3-3__P63104_1_245	phospho-binder	FALSE	FALSE	SWTI000106	P03076.S257	FALSE	FALSE	NA	NA	Positive
