## Supplemental Table 8 for "Large-scale identification of phospho-modulated motif-based protein-protein interactions"

### Sheet: Sheet1
Table S8. Detailed peptide information of FITC-labelled and unlabelled peptides, specifying peptide sequence, amino acid numbers on the proteins and where the peptides have been obtained from.
Peptide	Amino acid sequence	Sequence wt(p(S/T)/E)	Bait domain	Company
ATG4C	444-458	CH3CO-YKKQLKRFSTEEFVLL-COO-	ATG8 proteins	Genecust
BAIAPL1	392-407	CH3CO-FPSS(pS/E)YTKLLEENETEA-NH2	AP2 µ2	Genecust
CDC25A	114-125	CH3CO-GAS(pS/E)PALKRSHSDSY-NH2	KPNA4 ARM	Genecust
CDC25C	30-44(C42A)	CH3CO-NLLLERDT(pS/E)SFTVAPDY-NH2	SNX27 PDZ	Glbiochem
DHX38	260-275	CH3CO-KYSDDTPLPT(pT/E)PSYKYN-NH2	RANBP2 RanBD4	Genecust
FOXK1	212-227	CH3CO-ASPLRPLYPQIS(pS/E)PLKI-NH2	PDCD6IP Alix V domain	Glbiochem
GJA1	269-283	CH3CO-YNGASSPTAPLS(pS/E)PMSP-NH2	TSG101 UEV	Glbiochem
GTSE1	145-160	CH3CO-ETYYLSD(pS/E)SPLLGPPVG-NH2	GGA1 VHS	Glbiochem
HURP	832-846	CH3CO-YGGNLITFS(pS/E)PLQPGEF-NH2 or COO-	Clathrin NTD	Genecust/Glbiochem
INTS6	145-159	CH3CO-HLPLNSPLPGSELTKY-NH2	RANBP2 RanBD4	Genecust
JUN	59-73	CH3CO-DLL(pT/E)TSPDVGLLKLASY-NH2	GGA1 VHS	Glbiochem
OTUD5	507-522(C519A)	CH3CO-TS(pS/E)PLVSLYPALEARAL-NH2	PDCD6IP Alix V domain	Glbiochem
PCBP1	179-194	CH3CO-MTIPYQPMPASS(pS/E)PVIC-NH2	AP2 µ2	Genecust
PDCD6IP	711-725	CH3CO-QSIAREPS(pS/E)APSIPTPY-NH2	TSG101 UEV	Genecust
RANBP3	114-129 (C116A)	CH3CO-NYAPPVKRERT(pT/E)SSLTQ-NH2	KPNA4 ARM	Genecust
RANBP3	114-129 (C116A)	CH3CO-NYAPPVKRERTS(pS/E)SLTQ-NH2	KPNA4 ARM	Genecust
RNF11	16-21	CH3CO-YKSPTSDDI(pS/E)SLLHESQS-NH2	GGA1 VHS	Glbiochem/Genecust
SQSTM	258-272	CH3CO-DVEHGGKRS(pS/E)RLTPVSY-NH2	KPNA4 ARM	Genecust
TBK1	164-179	CH3CO-LEDDEQFVS(pS/E)LYGTEEY-NH2	ATG8 proteins	Genecust
TMEM55A	17-32	CH3CO-HSGNVT(pT/E)PTAPPYLQES-NH2	TSG101 UEV	Glbiochem/Genecust
TPD52L2	91-106	CH3CO-QNLSR(pS/E)SWHDVQVSSAY-NH2	ATG8 proteins	Glbiochem
DLGAP4	907-922	CH3CO-ANSWQLVE(T/E/pT)PEKRKEE-NH2	ATG8 proteins	Genecust
TOM1	366-382(F368Y)	CH3CO-DMYALTRGS(S/E/pS)LADQRK-NH2	14-3-3 Theta	Glbiochem
PIAS2	493-507	CH3CO-MSETQS(S/E/pS)PTKGVLMY-NH2	PIN1 WW	Genecust
HURP_long	826-846	CH3CO-YRHISFGGNLITFpSPLQPGEF-NH2	Clathrin NTD	Genecust
FITC-C7orf25	404-413	FITC- KEALATPLPK-NH2	RANBP2 RanBD4	Genecust
FITC-NSP3	1768-1777	FITC-SVDLITFDSV-NH2	Clathrin NTD	Genecust
FITC-SYT16	303-318	FITC-GSLEMETAFNSRGFED-NH2	SNX27 PDZ	Genecust
FITC-SQSTM1	335-345	FITC-DDDWTHLSSK-NH2	ATG8 proteins	Glbiochem
FITC-NCOR2	1307-1322	FITC-PKRTYDMMEGRVGRAI-NH2	KPNA4 ARM minor	Genecust
FITC-MYC	320-328	FITC-PAAKRVKLD-NH2	KPNA4 ARM major	Glbiochem
FITC-ATG9A	4-14	FITC-FDTEYQRLEAS-NH2	AP2 µ2	Glbiochem
FITC-IGF2R	2482-2491	FITC-DDSDEDLLHI	GGA1 VHS	Glbiochem
FITC-HIV1_Gag	493-502	FITC - SLYPPLTSLR	PDCD6IP Alix V domain	Glbiochem
FITC-HIV2_Gag	453-462	FITC - GLIPTAPPAD	TSG101 UEV	Glbiochem
FITC-2BTP	consenus 14-3-3 peptide	FITC-RQRpSAP-NH2	14-3-3 protein	Glbiochem
FITC-SMAD3	175-189	FITC-NIPEpTPPPGYLSEDG	PIN1 WW	Genecust
