## Supplemental Table 9 for "Large-scale identification of phospho-modulated motif-based protein-protein interactions"

### Sheet: Sheet1
Table S9. KD values from FP saturation experiments.
Bait domain	FITC-labelled peptide	KD [µM] + SE	Reference for probe peptide
AP2 µ2	FITC-ATG9A	1.51 ± 0.07	PMID: 33436498
Clathrin NTD	FITC-NSP3	26 ± 2	RiboVD, Mihalič et al, to be published
GGA1 VHS	FITC-IGF2R	31 ± 4	RiboVD, Mihalič et al, to be published
KPNA4 ARM (major)	FITC-MYC	0.003 ± 0.0002	PMID: 35044719
KPNA4 ARM (minor)	FITC-NCOR2	0.013 ± 0.0008	PMID: 35044719
PDCD6IP Alix V domain	FITC-HIV1_Gag	3.6 ± 0.3	RiboVD, Mihalič et al, to be published
RANBP2 RanBD1 4	FITC-C7orf25	22 ± 1	This study
SNX27 PDZ	FITC-SYT16	7.5 ± 0.6	This study
TSG101 UEV	FITC-HIV2_Gag	1.9 ± 0.1	RiboVD, Mihalič et al, to be published
GABARAPL2 ATG8	FITC-SQSTM1	11 ± 1	PMID: 33436498
MAP1LC3A ATG8	FITC-SQSTM1	1.36 ± 0.09	PMID: 33436498
MAP1LC3B ATG8	FITC-SQSTM1	2.5 ± 0.2	PMID: 33436498
14-3-3 Theta	FITC-2BTP	27.8 ± 0.9	PMID: 17085597
PIN1 WW	FITC-SMAD3	3.4 ± 0.2	PMID: 21685363
