## Supplemental Table 10 for "Large-scale identification of phospho-modulated motif-based protein-protein interactions"

### Sheet: Sheet1
Table S10: ITC parameters for clathrin NTD binding to HURP peptides, GGA1 VHS binding to RNF11 peptides and MAP1LC3A and -B binding to TBK1 peptides.
Protein	Peptide		injection	N	error of fit	Ka	error of fit	∆H	error of fit	S∆T	KD [M]	KdD [µM]	Average KD	stdev
Clathrin	HURP	wt	1	1	set	4410	537	-12110	863	-23,9	22676	227	266	90
			1	1	set	2710	267	-6333	356	-5,53	369	369
			2	1	set	4930	621	-4277	219	2.56	20284	203
		pS	1	882	0.02	451000	92600	-10100	329,5	-8	0.022173	2	3	2
			2	863	0.02	492000	123000	-10100	390,4	-7,82	0.020325	2
			1	719	0.009	215000	27900	-12630	221	-18	0.046512	5
			2	0,71	0.006	202000	16500	-12720	145	-18,4	0.049505	5
		E	1	552	0.03	42400	6700	-8150	469	6,15	0.23585	24	22	3
			1	557	0.03	43300	8010	-8408	554	6,98	0.23095	23
			2	458	0.137	54200	2380	-6784	2605	-1,08	0.01845	18
GGA1	RNF11	wt	1	0.8	0.5	2030	2170	-4685	5376	-576	49261	493	918	602
			2	1	set	744	118	5315	611	-4,68	134409	1344
		pS	1	0.722	0.003	35100	1010	-11370	75,56	-17,3	0.02849	28	27	2
			2	0.731	0.006	38900	2280	-10870	141,1	-15,4	0.25707	26
		E	1	0.97	0.04	10600	2400	-3597	304,3	6,36	0.09434	94	101	9
			2	0.905	0.06	9350	2530	-3840	448,9	5,29	10695	107
MAP1LC3A	TBK1	wt	1	0.78	0.02	181000	33700	-5230	176	6,51	0.552486	5,5	7	2
			2	0.69	0.015	168000	23600	-5428	158,6	5,7	0.595238	6,0
			1	0.918	0.01	115000	16800	-6460	133,9	1,5	0.869565	8,7
			2	945	6	125000	7010	-6208	51,79	2,5	8	8,0
		pS	1	735	13	509000	102000	-8604	205,4	-2,74	0.196464	2,0	1,2	0,6
			2	0,58	0,01	859000	206000	-7914	201,5	608	0.116414	1,2
			1	791	8	1030000	137000	-7855	114,6	1,17	0.0970874	1,0
			2	843	0,01	717000	102000	-7517	131,7	1,58	0.013947	1,4
			3	838	0,03	2340000	1070000	-7435	180,4	4,21	0.0042735	0,4
MAP1LC3B		wt	1	0.819	0.03	143000	29000	-6549	379	1,62	0.006993	7	8	3
			2	0.77	0.03	170000	32800	-5526	286	5,39	0.058824	6
			3	0.78	0.03	144000	23200	-5777	270	4,22	0.069444	7
			1	782	6	84300	3370	-3766	42,76	9,9	0.11862	12
		pS	1	1.09	0.03	270000	55000	-5728	186	5,65	0.037037	4	3	1
			2	1.17	0.02	480000	105000	-5292	164	8,25	0.020833	2
			3	0.932	0.01	520000	75000	-5391	109	8,04	0.019231	2
