## Supplemental Table 12 for "Large-scale identification of phospho-modulated motif-based protein-protein interactions"

### Sheet: Sheet1
Table S12. Materials
	Reagent/resource	Reference or source	Identifier or catalogue number
	Bacteria & mammalian cells
	Escherichia coli BL21(DE3) gold	Agilent Technology	Cat. 230132
	Escherichia coli OmniMAX	ThermoFisher	Cat. C854003
	Escherichia coli SS320	Lucigen	Cat. 60512-1
	M13KO5 helper phage	ThermoFisher	Cat. 18311019
	HeLa cells
	Recombinant DNA/RNA
	pETM33	EMBL
	pETM41	EMBL
	Phagemid p8	Sidhu lab (PMID: 25879139)
	YFP plasmid	pcDNA/FRT/TO
	Antibodies
	HRP-conjugated anti-M13 bacteriophage monoclonal mouse antibody	Sino Biological Inc	Cat. 11973-MM05T-H
	anti-CHC polyclonal rabbit antibody	Bethyl Laboratories	Cat. A304-743A-M
	anti-HURP polyclonal rabbit antibody	Bethyl Laboratories	Cat. A300-852-M
	anti-GFP (mouse/rabbit) antibody	rabbit- anti GFP, produced in-house or mouse anti-GFP from Roche	Cat. 11814460001 for Roche
	IRDye® 800CW Goat anti-Mouse IgG Secondary Antibody	LI-COR	926-32210
	IRDye® 680RD Goat anti-Rabbit IgG Secondary Antibody	LI-COR	926-68071
	DNA / RNA oligos
	RNA oligos / Ambion™ Silencer™ Select Pre-Designed siRNA ?	Thermo Fisher	s18913
	Oligonucleotides	CustomArrray
	Chemicals, Enzymes and Others
	Zeocin	Invitrogen	Cat. R25001
	Blasticidin	Invitrogen	Cat. R21001
	Doxycyclin	Clontech Labs	631311 - 5g
	Nocodazole	Sigma	Cat. M1404
	Lipofectamine™ RNAiMAX Transfection Reagent	Invitrogen	Cat. 13778-150
	Hygromycin B	Invitrogen	Cat. 10687010
	0.25 % Trypsin/EDTA	ThermoFisher	Cat. 25200-056
	DMEM GlutaMax 4.5 g/L D-Glucose, Pyruvate	Thermo Fisher	Cat. 31966047
	OPTIMEM medium	Invitrogen	Cat. 51985026
	GFP-Trap Agarose	YChromotek	Cat. GTA-20
	PhosSTOP Easypack	Roche	Cat. 04906837001
	Thymidine	Sigma	Cat. T1895
	IGEPAL CA-630	Sigma	Cat. I8896
	Protein Assay Dye Reagent Concentrate	Bio-Rad	Cat. 5000006
	NuPAGE LDS Sample buffer (4x)	Novex	Cat. NP0008
	MOPS SDS Running Buffer (20x)	Invitrogen	Cat. NP0001-02
	cOmplete™ EDTA-free Protease Inhibitor Cocktail	Roche	Cat. 4693132001
	T4 polynucleotide kinase	Thermo Scientific	Cat. EK0031
	T7 DNA polymerase	Thermo Scientific	Cat. EP0081
	T4 DNA ligase	Thermo Scientific	Cat. EL0014
	50 bp marker	Thermo Scientific	Cat. 10416014
	Mag-bind Total Pure NGS	Omega Bio-tek	Cat. M1378-01
	QIAquick Gel extraction Kit	Qiagen	Cat. 28706X4
	Quant-iT PicoGreen dsDNA Assay Kit	Molecular probes by Life technologies	Cat. P7589
	TMB substrate	Seracare KPL	Cat. 5120-0047
	QIAquick Nucleotide Removal Kit	Qiagen	Cat. 28306
	GSH Sepharose 4 Fast Flow Media	Cytiva	Cat. 17513201
	Ni Sepharose excel	Cytiva	Cat. 17371201
	FastDigest SmaI	ThermoFisher	Cat. FD0663
	Affinity chromatography columns, HiTrap™ Benzamidine FF	Cytiva	Cat. 17514302
	Thrombin	Cytiva	Cat. 27-0846-01
	Thermo Scientific™ Lysozyme	ThermoFisher	Cat. 89833
	GelRed	Biotium	Cat. 41003-T
	Thermo Scientific™ Phusion High-Fidelity PCR Master Mix with HF Buffer	ThermoFisher	Cat. F631L
	QIAquick PCR Purification Kit	Qiagen	Cat. 28104
	Plates
	96-well Flat-bottom Immunosorp MaxiSorp plates	Nunc, Roskilde, Denmark	Cat. 439454
	384-well Flat-bottom Immunosorp MaxiSorp plates	Nunc, Roskilde, Denmark	Cat. 464718
	96-well half area black Flat-bottom Nonbinding surface plates	Corning, USA	Cat. 3993
	100x20 cm Greiner Cellstar Cell Culture Dish	Greiner Bio-One	Cat. 664160
	145x20 cm Greiner Cellstar Cell Culture Dish	Greiner Bio-One	Cat. 639160
	µ-slide 8 well	Ibidi	Cat.80826
	Software
	GraphPad Prism version 9.3.1 for MacOS	GraphPad Software, San Diego, California USA, www.graphpad.com
	ImageJ	https://imagej.nih.gov/ij/
	PyMOL Version 2.1.1	New York, New York, USA Schrodinger LLC
	Microscope software	Deltavision Softworx Software	Leica
	Python version 3	Van Rossum and Drake (2009)
	Pandas	McKinney (2010)
	Matplotlib	Hunter (2007)
	Seaborn	Waskom et al (2017)
	Inkscape	Inkscape Project. (2020). Inkscape. Retrieved from https://inkscape.org
	Instruments
	iD5	Molecular Devices
	PCR machine	Biometra TGradient
	Illumina MiSeq v3 run, 1 × 150 bp read setup, 20% PhiX	NGS-NGI SciLifeLab facility
	Nanodrop ND-1000	Thermo Fisher
	Microscopes	Delta Vision	Leica
